# A candidate sex determination locus in amphibians, evolved by structural variation between X- and Y-chromosomes

**DOI:** 10.1101/2023.10.20.563234

**Authors:** Heiner Kuhl, Wen Hui Tan, Christophe Klopp, Wibke Kleiner, Baturalp Koyun, Mitica Ciorpac, Romain Feron, Martin Knytl, Werner Kloas, Manfred Schartl, Christoph Winkler, Matthias Stöck

## Abstract

Most vertebrates develop distinct females and males, where sex is determined by repeatedly-evolved environmental or genetic triggers. Undifferentiated sex chromosomes and large genomes have caused major knowledge gaps in amphibians. Only a single master sex-determining gene is known in >8650 species, the *dmrt1*-paralogue (*dm-w*) of female-heterogametic clawed frogs (*Xenopus*; ZW♀/ZZ♂). Combining chromosome-scale female and male genomes of a non- model amphibian, the European green toad, *Bufo*(*tes*) *viridis*, with ddRAD- and whole genome pool-sequencing revealed a candidate master locus, governing a male-heterogametic system (XX♀/XY♂). Targeted sequencing across multiple taxa uncovered structural X/Y-variation in the 5’-regulatory region of the gene *bod1l*, where a Y-specific non-coding RNA, only expressed in males, suggests that this locus may initiate sex-specific differentiation. Developmental transcriptomes and RNA *in-situ* hybridization show timely and spatially relevant, sex-specific ncRNA-Y and *bod1l*-gene expression in primordial gonads with coinciding differential *H3K4me*- methylation in pre-granulosa/pre-Sertoli cells, pointing to a specific mechanism of amphibian sex determination.
