## Supplementary Files 20212102 for "A candidate sex determination locus in amphibians, evolved by structural variation between X- and Y-chromosomes": SupplFile_new4_Only2nTaxa_Enrichment-region-coverage-stats_corrected.xls

### Sheet: CALC-covered-region-BODL1
sample name	covered more than 10x	total size	fraction covered more than 10x	Sex	Species
BbalSi337F	50054	80106	0.624847	F	Bbal
BbalSi39F	51256	80106	0.639852	F	Bbal
BbalSi41F	52263	80106	0.652423	F	Bbal
BbalSi105M	55131	80106	0.688226	M	Bbal
BbalSi106M	55224	80106	0.689387	M	Bbal
BbalSi12M	55885	80106	0.697638	M	Bbal
BbalSi13M	54975	80106	0.686278	M	Bbal
BbalSi336M	53958	80106	0.673583	M	Bbal
BshaSz16aF	47872	80106	0.597608	F	Bsha
BshaSz24F	45655	80106	0.569932	F	Bsha
BshaSz26F	50003	80106	0.62421	F	Bsha
BshaSz28F	47306	80106	0.590543	F	Bsha
BshaSz31F	13065	80106	0.163096	F	Bsha
BshaSz12M	51107	80106	0.637992	M	Bsha
BshaSz13M	48452	80106	0.604849	M	Bsha
BshaSz29M	49129	80106	0.6133	M	Bsha
BshaSz30M	46532	80106	0.58088	M	Bsha
BsicBvTU57F	47324	80106	0.590767	F	Bsic
BsicSi113F	43334	80106	0.540958	F	Bsic
BsicSi135F	45367	80106	0.566337	F	Bsic
BsicSi142F	46008	80106	0.574339	F	Bsic
BsicSi213M	46430	80106	0.579607	M	Bsic
BsicSi214M	45757	80106	0.571206	M	Bsic
BsicSi218M	44585	80106	0.556575	M	Bsic
BsicSi334M	47646	80106	0.594787	M	Bsic
BturaKy109F	48884	80106	0.610241	F	Btur
BturaKy111F	47462	80106	0.59249	F	Btur
BturaKy11F	48742	80106	0.608469	F	Btur
BturaKy15F	46959	80106	0.586211	F	Btur
BturaKy23F	56103	80106	0.70036	F	Btur
BturaKy3F	44805	80106	0.559321	F	Btur
BturaKy9F	47323	80106	0.590755	F	Btur
BturaKy12M	55392	80106	0.691484	M	Btur
BturaKy13M	55098	80106	0.687814	M	Btur
BturaKy20M	57218	80106	0.714279	M	Btur
BturaKy21M	57311	80106	0.71544	M	Btur
BvGR053F	67737	80106	0.845592	F	Bvir
BvGR073F	68043	80106	0.849412	F	Bvir
BvGR103F	67485	80106	0.842446	F	Bvir
BvGR131F	68184	80106	0.851172	F	Bvir
BvGRO93F	67958	80106	0.848351	F	Bvir
BvGR057M	63254	80106	0.789629	M	Bvir
BvGR067M	65707	80106	0.820251	M	Bvir
BvGR094M	62184	80106	0.776271	M	Bvir
BvGR96bM	63094	80106	0.787631	M	Bvir

### Sheet: CALC-covered-region-AMH
sample name	covered more than 10x	total size	fraction covered more than 10x	Sex	Species
BbalSi337F	8484	10579	0.801966	F	Bbal
BbalSi39F	8460	10579	0.799698	F	Bbal
BbalSi41F	8635	10579	0.81624	F	Bbal
BbalSi105M	8456	10579	0.799319	M	Bbal
BbalSi106M	8566	10579	0.809717	M	Bbal
BbalSi12M	8800	10579	0.831837	M	Bbal
BbalSi13M	8487	10579	0.80225	M	Bbal
BbalSi336M	8361	10579	0.790339	M	Bbal
BshaSz16aF	9385	10579	0.887135	F	Bsha
BshaSz24F	9317	10579	0.880707	F	Bsha
BshaSz26F	9446	10579	0.892901	F	Bsha
BshaSz28F	9264	10579	0.875697	F	Bsha
BshaSz31F	3263	10579	0.308441	F	Bsha
BshaSz12M	9518	10579	0.899707	M	Bsha
BshaSz13M	9290	10579	0.878155	M	Bsha
BshaSz29M	9369	10579	0.885622	M	Bsha
BshaSz30M	9105	10579	0.860667	M	Bsha
BsicBvTU57F	8866	10579	0.838075	F	Bsic
BsicSi113F	7859	10579	0.742887	F	Bsic
BsicSi135F	7972	10579	0.753568	F	Bsic
BsicSi142F	7870	10579	0.743927	F	Bsic
BsicSi213M	7898	10579	0.746573	M	Bsic
BsicSi214M	7999	10579	0.756121	M	Bsic
BsicSi218M	7843	10579	0.741374	M	Bsic
BsicSi334M	8052	10579	0.761131	M	Bsic
BturaKy109F	9224	10579	0.871916	F	Btur
BturaKy111F	9352	10579	0.884016	F	Btur
BturaKy11F	9279	10579	0.877115	F	Btur
BturaKy15F	9384	10579	0.88704	F	Btur
BturaKy23F	9490	10579	0.89706	F	Btur
BturaKy3F	9252	10579	0.874563	F	Btur
BturaKy9F	9392	10579	0.887797	F	Btur
BturaKy12M	9595	10579	0.906986	M	Btur
BturaKy13M	9480	10579	0.896115	M	Btur
BturaKy20M	9698	10579	0.916722	M	Btur
BturaKy21M	9483	10579	0.896399	M	Btur
BvGR053F	10234	10579	0.967388	F	Bvir
BvGR073F	10300	10579	0.973627	F	Bvir
BvGR103F	9662	10579	0.913319	F	Bvir
BvGR131F	10222	10579	0.966254	F	Bvir
BvGRO93F	10345	10579	0.977881	F	Bvir
BvGR057M	10181	10579	0.962378	M	Bvir
BvGR067M	10171	10579	0.961433	M	Bvir
BvGR094M	9588	10579	0.906324	M	Bvir
BvGR96bM	10293	10579	0.972965	M	Bvir
