## Supplementary Tables 20212102 for "A candidate sex determination locus in amphibians, evolved by structural variation between X- and Y-chromosomes": SupplTable1_Bviridis_PoolSexSamples.xlsx

### Sheet: Sheet1
Sample ID	Sex	taxon	Locality	lon	lat	sampling date	collector
GR33	f	viridis	Evvia	38.1953	24.1997	12.03.2011	Matthias Stöck
GR34	f	viridis	Evvia	38.1953	24.1997	12.03.2011	Matthias Stöck
GR053	f	viridis	S of Astros	37.383	22.7455	14.03.2011	Matthias Stöck
GR73	f	viridis	N of Argos	37.6466	22.7288	15.03.2011	Matthias Stöck
GR91	f	viridis	N of Argos	37.6466	22.7288	15.03.2011	Matthias Stöck
GR93	f	viridis	Greece, N of Argos	37.6466	22.7288	15.03.2011	Matthias Stöck
GR95	f	viridis	Greece, N of Aigio	38.2626	22.1119	15.03.2011	Matthias Stöck
GR103	f	viridis	N of Aigio	38.2626	22.1119	15.03.2011	Matthias Stöck
GR104	f	viridis	N of Aigio	38.2626	22.1119	15.03.2011	Matthias Stöck
GR106	f	viridis	N of Aigio	38.2626	22.1119	15.03.2011	Matthias Stöck
GR129	f	viridis	near Agios	38.3869	21.5576	17.03.2011	Matthias Stöck
GR131	f	viridis	near Agios	38.3869	21.5576	17.03.2011	Matthias Stöck
Bufo 296	f	viridis	KFO1-08061998-1: toe from adult female, NW Lolland.	11.5	54.7667	1998	Kare Fog
Bufo 475	f	variabilis	Romania, Closani, Motru Valea Mar	44.76	22.96	36014	Dan Cogalniceanu
Bufo 480	f	variabilis	Romania, Balta Alba, Dept. Buzau (Saline lake)	45.29	27.29	1998	Dan Cogalniceanu
Bufo 483	f	variabilis	Romania, Balta Alba, Dept. Buzau (Saline lake)	45.29	27.29	1998	Dan Cogalniceanu
Bufo 486	f	variabilis	Romania, Dept. Constanta, Black Sea Coast, Agigea; Cogalniceanu 1-31.05.98	44.1	28.63	1998	Dan Cogalniceanu
Bufo 552	f	variabilis	Albania, Skodoer, Hotel Europa (AL 13 F)	42.0652	19.5099	2008	Matthias Stöck
Bv_T1F3	f	variabilis	Chalkidona	40.722	22.6671	14.03.	Romain Savary
Bufo727	f	?	Poland, near Chorzele	53.2462	20,73952 E	2009	Matthias Stöck
Bufo729	f	?	Poland, Biebrza National Park	53.2934	22.4707	2009	Matthias Stöck
Bv_T1F1	f	?	Chalkidona	40.722	22.6671	14.03.	Romain Savary
Gr13_11 F	f	?	Greece, Crete, Lasithi Plateau, W, little river	35.1928	25.4322	2013	M.Stoeck
GR24	m	viridis	Evvia	38.1953	24.1997	12.03.2011	Matthias Stöck
GR25	m	viridis	Evvia	38.1953	24.1997	12.03.2011	Matthias Stöck
GR57	m	viridis	S of Astros	37.383	22.7455	14.03.2011	Matthias Stöck
GR66	m	viridis	S of Astros	37.383	22.7455	14.03.2011	Matthias Stöck
GR67	m	viridis	S of Astros	37.383	22.7455	14.03.2011	Matthias Stöck
GR94	m	viridis	N of Argos	37.6466	22.7288	15.03.2011	Matthias Stöck
GR96	m	viridis	Greece, N of Aigio	38.2626	22.1119	15.03.2011	Matthias Stöck
GR130	m	viridis	near Agios	38.3869	21.5576	17.03.2011	Matthias Stöck
GR165	m	variabilis	W of Movriki	38.4178	23.3333	20.03.2011	Matthias Stöck
GR241	m	viridis	S of Volos	39.3364	22.908	23.03.2011	Matthias Stöck
GR250	m	viridis	Platamos	39.9743	22.6529	23.03.2011	Matthias Stöck
Bufo 476	m	variabilis	Romania, Closani, Motru Valea Mar	44.76	22.96	36014	Dan Cogalniceanu
Bufo 479	m	variabilis	Romania, Bucharest,	44.4	26.13	1998	Dan Cogalniceanu
Bufo 484	m	variabilis	Romania, Balta Alba, Dept. Buzau (Saline lake)	45.29	27.29	1998	Dan Cogalniceanu
Bufo 510	m	variabilis	Poland, NE, Nowe Rutki (Nadlesnictwo Augutow), ca. 40.96 N., 23.17 E	40.96	23.17	39214	Adam Hermanivk
Bv_T1M3	m	variabilis	Chalkidona	40.722	22.6671	14.03.	Romain Savary
Bufo726	m	?	Poland, near Chorzele	53.2462	20,73952 E	2009	Matthias Stöck
Bufo730	m	?	Poland, Biebrza National Park	53.2934	22.4707	2009	Matthias Stöck
GR13_12	m	?	Greece, Crete, Lasithi Plateau, W, little river	35.1928	25.4322	2009	M.Stoeck
GR12_46	m	variabilis	Greece, Lemnos, Myrina city	39.8772	25.0818	2012	M.Stoeck
GR12_72	m	variabilis	Greece, Ikaria, stream SW of Chrysostomus	37.5808	26.2178	2012	M.Stoeck
Bufo550	m	variabilis	Albania, Skodoer, Hotel Europa, M. Stoeck leg., 25 April 2008	42.0652	19.5099	39563	M.Stoeck
