## Supplementary Tables 20212102 for "A candidate sex determination locus in amphibians, evolved by structural variation between X- and Y-chromosomes": SupplTable3_i-enhancer-ncRNA-region+quadruplex.xlsx

### Sheet: i-enhancer ncRNA region
200 bp window coordinates Y haplotype	i-enhancer-deep result	window start	i-enhancer signal strength [0 = none;1 = weak;2 = strong]
20001-20200	Not an Enhancer site	20001	0
20021-20220	Weak Enhancer Site	20021	1
20041-20240	Not an Enhancer site	20041	0
20061-20260	Not an Enhancer site	20061	0
20081-20280	Not an Enhancer site	20081	0
20101-20300	Not an Enhancer site	20101	0
20121-20320	Strong Enhancer Site	20121	2
20141-20340	Strong Enhancer Site	20141	2
20161-20360	Weak Enhancer Site	20161	1
20181-20380	Not an Enhancer site	20181	0
20201-20400	Not an Enhancer site	20201	0
20221-20420	Not an Enhancer site	20221	0
20241-20440	Not an Enhancer site	20241	0
20261-20460	Weak Enhancer Site	20261	1
20281-20480	Weak Enhancer Site	20281	1
20301-20500	Not an Enhancer site	20301	0
20321-20520	Not an Enhancer site	20321	0
20341-20540	Not an Enhancer site	20341	0
20361-20560	Not an Enhancer site	20361	0
20381-20580	Not an Enhancer site	20381	0
20401-20600	Not an Enhancer site	20401	0
20421-20620	Not an Enhancer site	20421	0
20441-20640	Not an Enhancer site	20441	0
20461-20660	Not an Enhancer site	20461	0
20481-20680	Not an Enhancer site	20481	0
20501-20700	Not an Enhancer site	20501	0
20521-20720	Not an Enhancer site	20521	0
20541-20740	Not an Enhancer site	20541	0
20561-20760	Strong Enhancer Site	20561	2
20581-20780	Not an Enhancer site	20581	0
20601-20800	Not an Enhancer site	20601	0
20621-20820	Strong Enhancer Site	20621	2
20641-20840	Weak Enhancer Site	20641	1
20661-20860	Not an Enhancer site	20661	0
20681-20880	Not an Enhancer site	20681	0
20701-20900	Not an Enhancer site	20701	0
20721-20920	Weak Enhancer Site	20721	1
20741-20940	Not an Enhancer site	20741	0
20761-20960	Not an Enhancer site	20761	0
20781-20980	Not an Enhancer site	20781	0
20801-21000	Not an Enhancer site	20801	0
20821-21020	Not an Enhancer site	20821	0
20841-21040	Not an Enhancer site	20841	0
20861-21060	Not an Enhancer site	20861	0
20881-21080	Strong Enhancer Site	20881	2
20901-21100	Not an Enhancer site	20901	0
20921-21120	Weak Enhancer Site	20921	1
20941-21140	Not an Enhancer site	20941	0
20961-21160	Weak Enhancer Site	20961	1
20981-21180	Not an Enhancer site	20981	0
21001-21200	Not an Enhancer site	21001	0
21021-21220	Not an Enhancer site	21021	0
21041-21240	Strong Enhancer Site	21041	2
21061-21260	Not an Enhancer site	21061	0
21081-21280	Not an Enhancer site	21081	0
21101-21300	Not an Enhancer site	21101	0
21121-21320	Not an Enhancer site	21121	0
21141-21340	Not an Enhancer site	21141	0
21161-21360	Weak Enhancer Site	21161	1
21181-21380	Not an Enhancer site	21181	0
21201-21400	Not an Enhancer site	21201	0
21221-21420	Not an Enhancer site	21221	0
21241-21440	Weak Enhancer Site	21241	1
21261-21460	Weak Enhancer Site	21261	1
21281-21480	Weak Enhancer Site	21281	1
21301-21500	Weak Enhancer Site	21301	1
21321-21520	Not an Enhancer site	21321	0
21341-21540	Not an Enhancer site	21341	0
21361-21560	Not an Enhancer site	21361	0
21381-21580	Not an Enhancer site	21381	0
21401-21600	Strong Enhancer Site	21401	2
21421-21620	Not an Enhancer site	21421	0
21441-21640	Weak Enhancer Site	21441	1
21461-21660	Not an Enhancer site	21461	0
21481-21680	Not an Enhancer site	21481	0
21501-21700	Not an Enhancer site	21501	0
21521-21720	Weak Enhancer Site	21521	1
21541-21740	Weak Enhancer Site	21541	1
21561-21760	Not an Enhancer site	21561	0
21581-21780	Not an Enhancer site	21581	0
21601-21800	Not an Enhancer site	21601	0
21621-21820	Not an Enhancer site	21621	0
21641-21840	Not an Enhancer site	21641	0
21661-21860	Weak Enhancer Site	21661	1
21681-21880	Not an Enhancer site	21681	0
21701-21900	Weak Enhancer Site	21701	1
21721-21920	Not an Enhancer site	21721	0
21741-21940	Not an Enhancer site	21741	0
21761-21960	Not an Enhancer site	21761	0
21781-21980	Weak Enhancer Site	21781	1
21801-22000	Not an Enhancer site	21801	0
21821-22020	Not an Enhancer site	21821	0
21841-22040	Not an Enhancer site	21841	0
21861-22060	Not an Enhancer site	21861	0
21881-22080	Strong Enhancer Site	21881	2
21901-22100	Not an Enhancer site	21901	0
21921-22120	Not an Enhancer site	21921	0
21941-22140	Strong Enhancer Site	21941	2
21961-22160	Weak Enhancer Site	21961	1
21981-22180	Strong Enhancer Site	21981	2
22001-22200	Not an Enhancer site	22001	0
22021-22220	Strong Enhancer Site	22021	2
22041-22240	Strong Enhancer Site	22041	2
22061-22260	Weak Enhancer Site	22061	1
22081-22280	Not an Enhancer site	22081	0
22101-22300	Weak Enhancer Site	22101	1
22121-22320	Weak Enhancer Site	22121	1
22141-22340	Weak Enhancer Site	22141	1
22161-22360	Weak Enhancer Site	22161	1
22181-22380	Not an Enhancer site	22181	0
22201-22400	Weak Enhancer Site	22201	1
22221-22420	Not an Enhancer site	22221	0
22241-22440	Weak Enhancer Site	22241	1
22261-22460	Not an Enhancer site	22261	0
22281-22480	Weak Enhancer Site	22281	1
22301-22500	Strong Enhancer Site	22301	2
22321-22520	Weak Enhancer Site	22321	1
22341-22540	Weak Enhancer Site	22341	1
22361-22560	Not an Enhancer site	22361	0
22381-22580	Weak Enhancer Site	22381	1
22401-22600	Not an Enhancer site	22401	0
22421-22620	Weak Enhancer Site	22421	1
22441-22640	Strong Enhancer Site	22441	2
22461-22660	Not an Enhancer site	22461	0
22481-22680	Weak Enhancer Site	22481	1
22501-22700	Weak Enhancer Site	22501	1
22521-22720	Not an Enhancer site	22521	0
22541-22740	Not an Enhancer site	22541	0
22561-22760	Weak Enhancer Site	22561	1
22581-22780	Not an Enhancer site	22581	0
22601-22800	Not an Enhancer site	22601	0
22621-22820	Not an Enhancer site	22621	0
22641-22840	Not an Enhancer site	22641	0
22661-22860	Not an Enhancer site	22661	0
22681-22880	Not an Enhancer site	22681	0
22701-22900	Not an Enhancer site	22701	0
22721-22920	Not an Enhancer site	22721	0
22741-22940	Weak Enhancer Site	22741	1
22761-22960	Not an Enhancer site	22761	0
22781-22980	Not an Enhancer site	22781	0
22801-23000	Not an Enhancer site	22801	0
22821-23020	Not an Enhancer site	22821	0
22841-23040	Not an Enhancer site	22841	0
22861-23060	Not an Enhancer site	22861	0
22881-23080	Not an Enhancer site	22881	0
22901-23100	Not an Enhancer site	22901	0
22921-23120	Not an Enhancer site	22921	0
22941-23140	Not an Enhancer site	22941	0
22961-23160	Not an Enhancer site	22961	0
22981-23180	Not an Enhancer site	22981	0
23001-23200	Not an Enhancer site	23001	0
23021-23220	Not an Enhancer site	23021	0
23041-23240	Not an Enhancer site	23041	0
23061-23260	Not an Enhancer site	23061	0
23081-23280	Not an Enhancer site	23081	0
23101-23300	Not an Enhancer site	23101	0
23121-23320	Not an Enhancer site	23121	0
23141-23340	Not an Enhancer site	23141	0
23161-23360	Not an Enhancer site	23161	0
23181-23380	Not an Enhancer site	23181	0
23201-23400	Not an Enhancer site	23201	0
23221-23420	Not an Enhancer site	23221	0
23241-23440	Not an Enhancer site	23241	0
23261-23460	Not an Enhancer site	23261	0
23281-23480	Not an Enhancer site	23281	0
23301-23500	Not an Enhancer site	23301	0
23321-23520	Weak Enhancer Site	23321	1
23341-23540	Not an Enhancer site	23341	0
23361-23560	Weak Enhancer Site	23361	1
23381-23580	Strong Enhancer Site	23381	2
23401-23600	Not an Enhancer site	23401	0
23421-23620	Strong Enhancer Site	23421	2
23441-23640	Not an Enhancer site	23441	0
23461-23660	Weak Enhancer Site	23461	1
23481-23680	Not an Enhancer site	23481	0
23501-23700	Weak Enhancer Site	23501	1
23521-23720	Not an Enhancer site	23521	0
23541-23740	Not an Enhancer site	23541	0
23561-23760	Not an Enhancer site	23561	0
23581-23780	Not an Enhancer site	23581	0
23601-23800	Not an Enhancer site	23601	0
23621-23820	Strong Enhancer Site	23621	2
23641-23840	Not an Enhancer site	23641	0
23661-23860	Not an Enhancer site	23661	0
23681-23880	Not an Enhancer site	23681	0
23701-23900	Not an Enhancer site	23701	0
23721-23920	Not an Enhancer site	23721	0
23741-23940	Strong Enhancer Site	23741	2
23761-23960	Not an Enhancer site	23761	0
23781-23980	Strong Enhancer Site	23781	2
23801-24000	Not an Enhancer site	23801	0
23821-24020	Not an Enhancer site	23821	0
23841-24040	Weak Enhancer Site	23841	1
23861-24060	Not an Enhancer site	23861	0
23881-24080	Not an Enhancer site	23881	0
23901-24100	Not an Enhancer site	23901	0
23921-24120	Not an Enhancer site	23921	0
23941-24140	Not an Enhancer site	23941	0
23961-24160	Not an Enhancer site	23961	0
23981-24180	Strong Enhancer Site	23981	2
24001-24200	Strong Enhancer Site	24001	2
24021-24220	Not an Enhancer site	24021	0
24041-24240	Not an Enhancer site	24041	0
24061-24260	Weak Enhancer Site	24061	1
24081-24280	Not an Enhancer site	24081	0
24101-24300	Not an Enhancer site	24101	0
24121-24320	Weak Enhancer Site	24121	1
24141-24340	Not an Enhancer site	24141	0
24161-24360	Not an Enhancer site	24161	0
24181-24380	Not an Enhancer site	24181	0
24201-24400	Not an Enhancer site	24201	0
24221-24420	Not an Enhancer site	24221	0
24241-24440	Not an Enhancer site	24241	0
24261-24460	Not an Enhancer site	24261	0
24281-24480	Weak Enhancer Site	24281	1
24301-24500	Not an Enhancer site	24301	0
24321-24520	Not an Enhancer site	24321	0
24341-24540	Not an Enhancer site	24341	0
24361-24560	Not an Enhancer site	24361	0
24381-24580	Not an Enhancer site	24381	0
24401-24600	Not an Enhancer site	24401	0
24421-24620	Not an Enhancer site	24421	0
24441-24640	Not an Enhancer site	24441	0
24461-24660	Not an Enhancer site	24461	0
24481-24680	Not an Enhancer site	24481	0
24501-24700	Strong Enhancer Site	24501	2
24521-24720	Not an Enhancer site	24521	0
24541-24740	Not an Enhancer site	24541	0
24561-24760	Weak Enhancer Site	24561	1
24581-24780	Not an Enhancer site	24581	0
24601-24800	Not an Enhancer site	24601	0
24621-24820	Not an Enhancer site	24621	0
24641-24840	Not an Enhancer site	24641	0
24661-24860	Strong Enhancer Site	24661	2
24681-24880	Weak Enhancer Site	24681	1
24701-24900	Not an Enhancer site	24701	0
24721-24920	Not an Enhancer site	24721	0
24741-24940	Not an Enhancer site	24741	0
24761-24960	Not an Enhancer site	24761	0
24781-24980	Not an Enhancer site	24781	0
24801-25000	Weak Enhancer Site	24801	1
24821-25020	Strong Enhancer Site	24821	2
24841-25040	Not an Enhancer site	24841	0
24861-25060	Not an Enhancer site	24861	0
24881-25080	Weak Enhancer Site	24881	1
24901-25100	Not an Enhancer site	24901	0
24921-25120	Not an Enhancer site	24921	0
24941-25140	Not an Enhancer site	24941	0
24961-25160	Not an Enhancer site	24961	0
24981-25180	Not an Enhancer site	24981	0
25001-25200	Not an Enhancer site	25001	0
25021-25220	Not an Enhancer site	25021	0
25041-25240	Not an Enhancer site	25041	0
25061-25260	Not an Enhancer site	25061	0
25081-25280	Weak Enhancer Site	25081	1
25101-25300	Not an Enhancer site	25101	0
25121-25320	Not an Enhancer site	25121	0
25141-25340	Weak Enhancer Site	25141	1
25161-25360	Weak Enhancer Site	25161	1
25181-25380	Strong Enhancer Site	25181	2
25201-25400	Weak Enhancer Site	25201	1
25221-25420	Not an Enhancer site	25221	0
25241-25440	Not an Enhancer site	25241	0
25261-25460	Weak Enhancer Site	25261	1
25281-25480	Strong Enhancer Site	25281	2
25301-25500	Not an Enhancer site	25301	0
25321-25520	Weak Enhancer Site	25321	1
25341-25540	Weak Enhancer Site	25341	1
25361-25560	Not an Enhancer site	25361	0
25381-25580	Not an Enhancer site	25381	0
25401-25600	Not an Enhancer site	25401	0
25421-25620	Not an Enhancer site	25421	0
25441-25640	Not an Enhancer site	25441	0
25461-25660	Not an Enhancer site	25461	0
25481-25680	Not an Enhancer site	25481	0
25501-25700	Strong Enhancer Site	25501	2
25521-25720	Weak Enhancer Site	25521	1
25541-25740	Weak Enhancer Site	25541	1
25561-25760	Not an Enhancer site	25561	0
25581-25780	Weak Enhancer Site	25581	1
25601-25800	Weak Enhancer Site	25601	1
25621-25820	Not an Enhancer site	25621	0
25641-25840	Strong Enhancer Site	25641	2
25661-25860	Strong Enhancer Site	25661	2
25681-25880	Weak Enhancer Site	25681	1
25701-25900	Not an Enhancer site	25701	0
25721-25920	Not an Enhancer site	25721	0
25741-25940	Not an Enhancer site	25741	0
25761-25960	Not an Enhancer site	25761	0
25781-25980	Strong Enhancer Site	25781	2
25801-26000	Not an Enhancer site	25801	0
25821-26020	Not an Enhancer site	25821	0
25841-26040	Not an Enhancer site	25841	0
25861-26060	Not an Enhancer site	25861	0
25881-26080	Not an Enhancer site	25881	0
25901-26100	Not an Enhancer site	25901	0
25921-26120	Not an Enhancer site	25921	0
25941-26140	Strong Enhancer Site	25941	2
25961-26160	Weak Enhancer Site	25961	1
25981-26180	Not an Enhancer site	25981	0
26001-26200	Weak Enhancer Site	26001	1
26021-26220	Not an Enhancer site	26021	0
26041-26240	Not an Enhancer site	26041	0
26061-26260	Not an Enhancer site	26061	0
26081-26280	Not an Enhancer site	26081	0
26101-26300	Not an Enhancer site	26101	0
26121-26320	Weak Enhancer Site	26121	1
26141-26340	Not an Enhancer site	26141	0
26161-26360	Weak Enhancer Site	26161	1
26181-26380	Weak Enhancer Site	26181	1
26201-26400	Not an Enhancer site	26201	0
26221-26420	Weak Enhancer Site	26221	1
26241-26440	Not an Enhancer site	26241	0
26261-26460	Not an Enhancer site	26261	0
26281-26480	Not an Enhancer site	26281	0
26301-26500	Not an Enhancer site	26301	0
26321-26520	Weak Enhancer Site	26321	1
26341-26540	Not an Enhancer site	26341	0
26361-26560	Weak Enhancer Site	26361	1
26381-26580	Weak Enhancer Site	26381	1
26401-26600	Weak Enhancer Site	26401	1
26421-26620	Strong Enhancer Site	26421	2
26441-26640	Not an Enhancer site	26441	0
26461-26660	Not an Enhancer site	26461	0
26481-26680	Weak Enhancer Site	26481	1
26501-26700	Weak Enhancer Site	26501	1
26521-26720	Not an Enhancer site	26521	0
26541-26740	Weak Enhancer Site	26541	1
26561-26760	Strong Enhancer Site	26561	2
26581-26780	Not an Enhancer site	26581	0
26601-26800	Strong Enhancer Site	26601	2
26621-26820	Not an Enhancer site	26621	0
26641-26840	Not an Enhancer site	26641	0
26661-26860	Not an Enhancer site	26661	0
26681-26880	Weak Enhancer Site	26681	1
26701-26900	Weak Enhancer Site	26701	1
26721-26920	Not an Enhancer site	26721	0
26741-26940	Weak Enhancer Site	26741	1
26761-26960	Weak Enhancer Site	26761	1
26781-26980	Not an Enhancer site	26781	0
26801-27000	Not an Enhancer site	26801	0
26821-27020	Weak Enhancer Site	26821	1
26841-27040	Strong Enhancer Site	26841	2
26861-27060	Weak Enhancer Site	26861	1
26881-27080	Strong Enhancer Site	26881	2
26901-27100	Weak Enhancer Site	26901	1
26921-27120	Weak Enhancer Site	26921	1
26941-27140	Strong Enhancer Site	26941	2
26961-27160	Strong Enhancer Site	26961	2
26981-27180	Weak Enhancer Site	26981	1
27001-27200	Strong Enhancer Site	27001	2
27021-27220	Not an Enhancer site	27021	0
27041-27240	Weak Enhancer Site	27041	1
27061-27260	Strong Enhancer Site	27061	2
27081-27280	Weak Enhancer Site	27081	1
27101-27300	Strong Enhancer Site	27101	2
27121-27320	Strong Enhancer Site	27121	2
27141-27340	Weak Enhancer Site	27141	1
27161-27360	Weak Enhancer Site	27161	1
27181-27380	Weak Enhancer Site	27181	1
27201-27400	Weak Enhancer Site	27201	1
27221-27420	Weak Enhancer Site	27221	1
27241-27440	Weak Enhancer Site	27241	1
27261-27460	Not an Enhancer site	27261	0
27281-27480	Weak Enhancer Site	27281	1
27301-27500	Weak Enhancer Site	27301	1
27321-27520	Strong Enhancer Site	27321	2
27341-27540	Strong Enhancer Site	27341	2
27361-27560	Strong Enhancer Site	27361	2
27381-27580	Weak Enhancer Site	27381	1
27401-27600	Strong Enhancer Site	27401	2
27421-27620	Strong Enhancer Site	27421	2
27441-27640	Weak Enhancer Site	27441	1
27461-27660	Weak Enhancer Site	27461	1
27481-27680	Weak Enhancer Site	27481	1
27501-27700	Weak Enhancer Site	27501	1
27521-27720	Weak Enhancer Site	27521	1
27541-27740	Strong Enhancer Site	27541	2
27561-27760	Not an Enhancer site	27561	0
27581-27780	Not an Enhancer site	27581	0
27601-27800	Not an Enhancer site	27601	0
27621-27820	Weak Enhancer Site	27621	1
27641-27840	Weak Enhancer Site	27641	1
27661-27860	Not an Enhancer site	27661	0
27681-27880	Not an Enhancer site	27681	0
27701-27900	Not an Enhancer site	27701	0
27721-27920	Not an Enhancer site	27721	0
27741-27940	Not an Enhancer site	27741	0
27761-27960	Not an Enhancer site	27761	0
27781-27980	Not an Enhancer site	27781	0
27801-28000	Not an Enhancer site	27801	0
27821-28020	Not an Enhancer site	27821	0
27841-28040	Not an Enhancer site	27841	0
27861-28060	Not an Enhancer site	27861	0
27881-28080	Not an Enhancer site	27881	0
27901-28100	Not an Enhancer site	27901	0
27921-28120	Weak Enhancer Site	27921	1
27941-28140	Not an Enhancer site	27941	0
27961-28160	Not an Enhancer site	27961	0
27981-28180	Not an Enhancer site	27981	0
28001-28200	Not an Enhancer site	28001	0
28021-28220	Not an Enhancer site	28021	0
28041-28240	Not an Enhancer site	28041	0
28061-28260	Not an Enhancer site	28061	0
28081-28280	Weak Enhancer Site	28081	1
28101-28300	Not an Enhancer site	28101	0
28121-28320	Not an Enhancer site	28121	0
28141-28340	Not an Enhancer site	28141	0
28161-28360	Not an Enhancer site	28161	0
28181-28380	Not an Enhancer site	28181	0
28201-28400	Not an Enhancer site	28201	0
28221-28420	Not an Enhancer site	28221	0
28241-28440	Not an Enhancer site	28241	0
28261-28460	Not an Enhancer site	28261	0
28281-28480	Not an Enhancer site	28281	0
28301-28500	Not an Enhancer site	28301	0
28321-28520	Not an Enhancer site	28321	0
28341-28540	Not an Enhancer site	28341	0
28361-28560	Not an Enhancer site	28361	0
28381-28580	Not an Enhancer site	28381	0
28401-28600	Not an Enhancer site	28401	0
28421-28620	Not an Enhancer site	28421	0
28441-28640	Not an Enhancer site	28441	0
28461-28660	Not an Enhancer site	28461	0
28481-28680	Not an Enhancer site	28481	0
28501-28700	Weak Enhancer Site	28501	1
28521-28720	Not an Enhancer site	28521	0
28541-28740	Not an Enhancer site	28541	0
28561-28760	Weak Enhancer Site	28561	1
28581-28780	Not an Enhancer site	28581	0
28601-28800	Not an Enhancer site	28601	0
28621-28820	Not an Enhancer site	28621	0
28641-28840	Not an Enhancer site	28641	0
28661-28860	Not an Enhancer site	28661	0
28681-28880	Not an Enhancer site	28681	0
28701-28900	Not an Enhancer site	28701	0
28721-28920	Not an Enhancer site	28721	0
28741-28940	Not an Enhancer site	28741	0
28761-28960	Not an Enhancer site	28761	0
28781-28980	Not an Enhancer site	28781	0
28801-29000	Not an Enhancer site	28801	0
28821-29020	Not an Enhancer site	28821	0
28841-29040	Not an Enhancer site	28841	0
28861-29060	Not an Enhancer site	28861	0
28881-29080	Not an Enhancer site	28881	0
28901-29100	Weak Enhancer Site	28901	1
28921-29120	Not an Enhancer site	28921	0
28941-29140	Not an Enhancer site	28941	0
28961-29160	Not an Enhancer site	28961	0
28981-29180	Not an Enhancer site	28981	0
29001-29200	Not an Enhancer site	29001	0
29021-29220	Not an Enhancer site	29021	0
29041-29240	Weak Enhancer Site	29041	1
29061-29260	Not an Enhancer site	29061	0
29081-29280	Weak Enhancer Site	29081	1
29101-29300	Not an Enhancer site	29101	0
29121-29320	Not an Enhancer site	29121	0
29141-29340	Weak Enhancer Site	29141	1
29161-29360	Not an Enhancer site	29161	0
29181-29380	Not an Enhancer site	29181	0
29201-29400	Weak Enhancer Site	29201	1
29221-29420	Not an Enhancer site	29221	0
29241-29440	Strong Enhancer Site	29241	2
29261-29460	Weak Enhancer Site	29261	1
29281-29480	Not an Enhancer site	29281	0
29301-29500	Not an Enhancer site	29301	0
29321-29520	Not an Enhancer site	29321	0
29341-29540	Strong Enhancer Site	29341	2
29361-29560	Not an Enhancer site	29361	0
29381-29580	Weak Enhancer Site	29381	1
29401-29600	Strong Enhancer Site	29401	2
29421-29620	Not an Enhancer site	29421	0
29441-29640	Strong Enhancer Site	29441	2
29461-29660	Not an Enhancer site	29461	0
29481-29680	Not an Enhancer site	29481	0
29501-29700	Not an Enhancer site	29501	0
29521-29720	Weak Enhancer Site	29521	1
29541-29740	Not an Enhancer site	29541	0
29561-29760	Not an Enhancer site	29561	0
29581-29780	Weak Enhancer Site	29581	1
29601-29800	Not an Enhancer site	29601	0
29621-29820	Weak Enhancer Site	29621	1
29641-29840	Weak Enhancer Site	29641	1
29661-29860	Weak Enhancer Site	29661	1
29681-29880	Weak Enhancer Site	29681	1
29701-29900	Weak Enhancer Site	29701	1
29721-29920	Weak Enhancer Site	29721	1
29741-29940	Weak Enhancer Site	29741	1
29761-29960	Weak Enhancer Site	29761	1
29781-29980	Weak Enhancer Site	29781	1
29801-30000	Strong Enhancer Site	29801	2
